# Diversity of Archaea Domain in Cuatro Cienegas Basin: Archaean Domes

**DOI:** 10.1101/766709

**Authors:** Nahui Olin Medina-Chávez, Mariette Viladomat-Jasso, Gabriela Olmedo-Álvarez, Luis E Eguiarte, Valeria Souza, Susana De la Torre-Zavala

**Affiliations:** Universidad Autónoma de Nuevo León, Facultad de Ciencias Biológicas, Instituto de Biotecnología. Av. Pedro de Alba S/N Ciudad Universitaria. San Nicolás de los Garza, Nuevo León, México. C.P. 66455; Instituto de Ecología, UNAM, Circuito Exterior S/N anexo Jardín Botánico exterior. Ciudad Universitaria, Ciudad de México, C.P. 04500; Departamento de Ingeniería Genética, Centro de Investigación y de Estudios Avanzados del I.P.N. Campus Guanajuato, AP 629 Irapuato, Guanajuato 36500, México

## Abstract

Herein we describe the Archaea diversity in a shallow pond in the Cuatro Ciénegas Basin (CCB), Northeast Mexico, with fluctuating hypersaline conditions containing elastic microbial mats that can form small domes where their anoxic inside reminds us of the characteristics of the Archaean Eon, rich in methane and sulfur gases; thus, we named this site the Archaean Domes (AD). These domes only form after heavy rains that are rare in the Chihuahuan desert. CCB is a unique oasis with hundreds of ponds, containing endemic species of animals, plants and highly diverse and unique microbial communities, despite its very biased stoichiometry, due mostly to extreme low phosphorus content (soils, water columns and sediments). This extreme oligotrophy has favored survival of ancestral microorganisms. Whole metagenome sequencing approach was performed for this unusual site in three different seasons to assess the extent of the Archaea biodiversity, with a focus on extremophiles, since members of the Archaea had been underrepresented in different study sites within the oasis. We found a highly diverse Archaea community compassing ∼5% of the metagenomes. The archaeal portion in all three metagenomes maintained its abundance and most of the strains showed to form a resilient core during three seasonal samplings (2016-2017), despite environmental fluctuations. However, relative abundances of all 230 archaeal OTUs (defined using a 97% cutoff) were low enough (<0.1%) to be considered part of the rare biosphere. AD finding and their description within CCB confirms that this particular pond is the most diverse for Archaea that we are aware of and opens new paths for understanding the forces that once drove and keep shaping microbial community assemblage.
