## Supplemental File for "Diversity of Archaea Domain in Cuatro Cienegas Basin: Archaean Domes"

### Sheet: Monthly
					Years 2010-2018
DATABASE OF THE NATIONAL METEREOLOGICAL SYSTEM (SMN), MEXICO
Depured: Cristina Montiel González
STATE OF: COAHUILA
STATION: 00005044 CUATRO CIENEGAS (SMN)				LATITUDE: .	26°59'00" N		LONGITUDE:	102°04'00" W.		ALTITUDE: 750 MASL
---------------------	---------	---------	---------	---------	---------	---------	---------	---------	--------	----------	---------	---------
ELEMENTS	JAN	FEB	MAR	APR	MAY	JUN	JUL	AGO	SEP	OCT	NOV	DIC
---------------------	---------	---------	---------	---------	---------	---------	---------	---------	--------	----------	---------	---------
Monthly Rainfall														Accumulated annual rainfall
2010	21.7	23	30	33.9	36.6	38.2	33.5	36.1	32.0233	31.371	27.7933	26.5		370.7
2011	0	0	0	0	0	0	12.4	0.6	9.8	1.8	8.5	1.8		34.9
2012	4.1	3.4	0	17	0	17.6	2.3	17.8	19	4.4	1.7	2		89.3
2013	3.3	0	0	4	18	52	47.2	14.4	79	28.4	12.2	16.8		275.3
2014	0.4	0	8.6	0	12	79.6	43.2	19	66.4	1.2	58.6	2		291
2015	32.2	23.4	45.4	40.4	70.4	39.2	25.2	0.8	12.4	65.8	0.4	0		355.6
2016	25.9	0	90.1	14.9	35.9	7.3	10.3	36.4	48.1	7	12.6	33		321.5
2017	0	0	2	0	21.7	26.7	8.5	47.5	10.2	0	0	35.4		152
2018	0	2.8	0	23.6	0.4	78.1	35.3	75.3	140.5	38.3	14	15.2		423.5
														Minimum annual average temperature
Monthly minimum rainfall														°C
2010	4.8	5.6	8.7	13.62	20.5	23.3	22.4	23.2	19.4267	11.8645	6.03	4.6		13.67
2011	5.3	5.6	13.4	17.5	20.4	23.3	23.6	24.1	19	15.9	9	5.1		15.2
2012	7	7.8	11.9	17.5	19.3	22.1	22.3	23.1	20	16.2	11.5	7.26		15.5
2013	5.87	8.04	9.2	14.3	18.5	22.77	21.71	19.83	19.15	13.36	11.56	3.43		13.9767
2014	0.92	4.18	8.53	11.91	14.99	20.39	19.83	19.75	18.8	13.57	4.92	6.36		12.0125
2015	3.78	5.01	8.61	14.11	17.45	20.08	20.33	19.64	19.04	15.63	8.82	3.15		12.9708
2016	4.2	8.5	12.7	16.6	20.2	22.8	24.8	24	22.1	17.3	13.7	8.6		16.3
2017	8.5	9.6	13.9	16.6	20.5	23.2	23.8	23.3	21.6	16.7	11.3	6.8		13.6
2018	3.4	11.6	13.7	15.2	22.2	24.5	23.8	23.9	21.2	16.5	8.6	6.2		15.9
														Maximum annual average temperature
Monthly maximum rainfall														°C
2010	19.3774	23	30	33.09	36.6	38.2	33.5	36.1	32.0233	31.371	27.7933	26.5		30.6
2011	23.1774	27.4	34.7	37.9	38.1	38.3	36.9	39.2	37.2	35.1	30.9	21.8		33.4
2012	24.1484	25.8	32.9	36.9	37.3	38.3	37	39.2	36.1	34.6	30	27.45		33.3
2013	23.77	30.32	31	34.3	35.6	37.93	35.65	35.08	31.34	32.22	24.8	21.4806		31.1242
2014	22.27	27.28	28.26	33.28	34.83	36.56	35.45	36.36	31.61	31.93	22.72	22.62		30.2642
2015	18.45	23.55	25.3	31.99	34.21	34.73	37.54	37.7	34.93	31.27	26.1	25.28		30.0875
2016	24.7	27.9	29.5	30.6	33.2	34.9	36.8	34.1	33	31	26.5	23.8		30.5
2017	25.3	29.4	29.3	31.4	34.3	35.4	35	34.4	32.9	28.7	29.5	20.5		30.5
2018	19.4	27.8	28.9	30.1	34.6	36.3	34.5	35.4	29.9	27.3	23.2	21.8		29.1
														Mean annual average temperarure
Mean Temperature														°C
2010	13.3	14.3	19.4	24.11	28.6	30.6	28	29.5	25.725	20.6177	15.9117	15.6		22.14
2011	14.9	16.5	24.1	27.7	29.1	30.9	30.2	31.6	28.1	25.5	20	13.5		24.34
2012	17.5	16.6	22.1	27.2	28.3	30.2	29.6	31.1	28	25.4	20.75	17.35		24.5
2013	14.67	19.18	20.1	24.3	27	30.22	28.68	27.68	24.95	21.18	17.24	11.21		22.2008
2014	10.88	15.44	18.5	23.15	25.41	28.2	27.63	27.59	24.84	22.57	12.97	13.66		20.9033
2015	10.33	13.49	16.64	22.77	25.5	27.06	28.72	28.8	26.81	23.06	17.07	14.11		21.1967
2016	14.5	18.2	21.1	23.6	26.7	28.8	30.8	29.1	27.5	24.1	20.1	16.2		23.4
2017	16.9	19.5	21.6	24	27.4	29.3	29.4	28.8	27.2	22.7	20.4	13.6		23.4
2018	11.4	19.7	21.3	22.6	28.4	30.4	29.2	29.7	25.6	21.9	15.9	14		22.5

### Sheet: Daily Precipitation
LONG	LAT	KEY	STATE	STATION	MONTH-YEAR	D1	D2	D3	D4	D5	D6	D7	D8	D9	D10	D11	D12	D13	D14	D15	D16	D17	D18	D19	D20	D21	D22	D23	D24	D25	D26	D27	D28	D29	D30	D31		Monthly accumulated
-102.064	26.983	05044	COAH	Cuatro Ciénegas, Coah.	2016-01-01	20.6	5.3	0	0	0	0	0	0	0	0	0	0	0	0	0	0	0	0	0	0	0	0	0	0	0	0	0	0	0	0	0		25.9
-102.064	26.983	05044	COAH	Cuatro Ciénegas, Coah.	2016-02-01	0	0	0	0	0	0	0	0	0	0	0	0	0	0	0	0	0	0	0	0	0	0	0	0	0	0	0	0	0				0
-102.064	26.983	05044	COAH	Cuatro Ciénegas, Coah.	2016-03-01	0	0	0	0	0	0	0	8.3	2.1	75.2	4.5	0	0	0	0	0	0	0	0	0	0	0	0	0	0	0	0	0	0	0	0		90.1
-102.064	26.983	05044	COAH	Cuatro Ciénegas, Coah.	2016-04-01	0	0	0	0	0	0	0	3.5	0	0	0	0.3	0	0	0	0	0	0	0	0.9	0	0.7	9.5	0	0	0	0	0	0	0			14.9
-102.064	26.983	05044	COAH	Cuatro Ciénegas, Coah.	2016-05-01	0	0	0	0	0		0	5.5	0	0	0	0	5.6	20	3.4	0.1	0	0	0	0	0	0	0	0	0	0	0	0	0	0.7	0.6		35.9
-102.064	26.983	05044	COAH	Cuatro Ciénegas, Coah.	2016-06-01	0.4	0	0	0	0	0	0	0	0	0	0	0	0	0	0	0	0	0	0	0	0	0	0	0	0	0	6.4	0.5	0	0			7.3
-102.064	26.983	05044	COAH	Cuatro Ciénegas, Coah.	2016-07-01	0	0	0	0	0	0	0	0	5.3	0	0	0	0	0	0	0	0	0	0	0	0	0	0	0	0	3.3	0	0	1.7	0	0		10.3
-102.064	26.983	05044	COAH	Cuatro Ciénegas, Coah.	2016-08-01	0	0	0	0	0	0	0	0	0	0	14.3	0	0.7	10.3	0.5	0	0	1.2	0	0	4.7	0	0	0	0	0	0.3	2.1		0	2.3		36.4
-102.064	26.983	05044	COAH	Cuatro Ciénegas, Coah.	2016-09-01	5.9		0	0	0	0	0	0	0	0	0	6.8	0	0	0	0	0	0	0	0	0	0	0	18.6	10.1	2.3	2.3	2.1					48.1
-102.064	26.983	05044	COAH	Cuatro Ciénegas, Coah.	2016-10-01	0	0	0	0	0	0	1.4	0	0	0	0	0	0	0	0	0	0	0	0	4.6	0	1	0	0	0	0	0	0	0	0			7
-102.064	26.983	05044	COAH	Cuatro Ciénegas, Coah.	2016-11-01		0	0	0	1.3	0	0	2.8	0.6	7.5	0.4	0	0	0	0	0	0	0	0	0	0	0	0	0	0	0	0	0	0	0			12.6
-102.064	26.983	05044	COAH	Cuatro Ciénegas, Coah.	2016-12-01	0	1.1	14.4	17.5	0	0	0	0	0	0	0	0	0	0	0	0	0	0	0	0	0	0	0	0	0	0	0	0	0	0	0		33
-102.064	26.983	05044	COAH	Cuatro Ciénegas, Coah.	2017-01-01	0	0	0	0	0	0	0	0	0	0	0	0	0	0	0			0	0	0	0	0	0	0	0	0	0	0	0	0	0		0
-102.064	26.983	05044	COAH	Cuatro Ciénegas, Coah.	2017-02-01	0	0	0	0	0	0	0	0	0	0	0	0	0	0	0	0	0	0	0	0	0	0	0	0	0	0	0	0					0
-102.064	26.983	05044	COAH	Cuatro Ciénegas, Coah.	2017-03-01	0	0	0	2	0	0	0	0	0	0	0	0	0	0	0	0	0	0	0	0	0	0	0	0	0	0	0	0	0	0	0		2
-102.064	26.983	05044	COAH	Cuatro Ciénegas, Coah.	2017-04-01	0	0	0	0	0	0	0	0	0	0	0	0	0	0	0	0	0	0	0	0	0	0	0	0	0	0	0	0	0	0			0
-102.064	26.983	05044	COAH	Cuatro Ciénegas, Coah.	2017-05-01	0	0	0	0	0	0	0		0	0	0	0	0	0	0	0	0	0	0	0	1.1	0	0	0	0	0	0	4.1	0	16.5	0		21.7
-102.064	26.983	05044	COAH	Cuatro Ciénegas, Coah.	2017-06-01	0	0	26.7	0	0	0	0	0	0	0	0	0	0	0	0	0	0	0	0	0	0	0	0	0	0	0	0	0	0	0			26.7
-102.064	26.983	05044	COAH	Cuatro Ciénegas, Coah.	2017-07-01	0	0	0	0	0	0	0	0	0	0	0	0	0	0	0	0	0	6.9	0	0	0	0	0	0	0	0	0	0	1.6	0	0		8.5
-102.064	26.983	05044	COAH	Cuatro Ciénegas, Coah.	2017-08-01	0	0	0	4.6	0	0	2.6	4.9	0	0	0	0	0	0	23.8	0	6.2	0	0	0	0	0	0	0	0	5.4	0	0	0	0	0		47.5
-102.064	26.983	05044	COAH	Cuatro Ciénegas, Coah.	2017-09-01	0	0	0	0	0	0	0	0	0	0	0	0	0	0	0	0	0	0	0	0	0	0	0	0.9	1.1	0	0	2.1	6.1	0			10.2
-102.064	26.983	05044	COAH	Cuatro Ciénegas, Coah.	2017-10-01	0	0	0	0	0	0	0	0	0	0	0	0	0	0	0	0	0	0	0	0	0	0	0	0	0	0	0	0	0	0	0		0
-102.064	26.983	05044	COAH	Cuatro Ciénegas, Coah.	2017-11-01	0	0	0	0	0	0	0	0	0	0	0	0	0	0	0	0	0	0	0	0	0	0	0	0	0	0	0	0	0	0			0
-102.064	26.983	05044	COAH	Cuatro Ciénegas, Coah.	2017-12-01	0	0	0	0	0	5	3.1	3.9	0	0	0	0	0	10.3	8.6	0	0	4.5	0	0	0	0	0	0	0	0	0	0	0	0	0		35.4
-102.064	26.983	05044	COAH	Cuatro Ciénegas, Coah.	2018-01-01	0	0	0	0	0	0	0	0	0	0	0	0	0	0	0	0	0	0	0	0	0	0	0	0	0	0	0	0	0	0	0		0
-102.064	26.983	05044	COAH	Cuatro Ciénegas, Coah.	2018-02-01	0	0	0	0	0	0	0	0	0	0	0	0	0	0	0	1.1	0	0	0	0	0	0	1.7	0	0	0	0	0					2.8
-102.064	26.983	05044	COAH	Cuatro Ciénegas, Coah.	2018-03-01	0	0	0	0	0	0	0	0	0	0	0	0	0	0	0	0	0	0	0	0	0	0	0	0	0	0	0	0	0	0	0		0
-102.064	26.983	05044	COAH	Cuatro Ciénegas, Coah.	2018-04-01	0	0	0	0	0	0	0	0	0	0	0	0	0	0	0	0	0	0	2.3	0	0	0	0	0	20.8	0	0.5	0	0	0			23.6
-102.064	26.983	05044	COAH	Cuatro Ciénegas, Coah.	2018-05-01	0	0	0	0	0	0	0	0	0	0	0	0	0	0	0	0	0	0	0	0	0.4	0	0	0	0	0	0	0	0	0	0		0.4
-102.064	26.983	05044	COAH	Cuatro Ciénegas, Coah.	2018-06-01	0	0	0	0	0	0	0	0	0	0.6	1.7	0	0	0	0	0	29	4.4	14.7	0	0	0	0	0	0	0	0	0	0	27.7			78.1
-102.064	26.983	05044	COAH	Cuatro Ciénegas, Coah.	2018-07-01	18.3	0	0	0	7.2	0	7.4	0	0	0	0	0	0	0	0	2.4	0	0	0	0	0	0	0	0	0	0	0	0	0	0	0		35.3
-102.064	26.983	05044	COAH	Cuatro Ciénegas, Coah.	2018-08-01	0	0	0	0	0	0	0	0	0	0	0	0	70.5	0	0	0	0	0	0	0	0	0	0	0	0	0	0	0	4.8	0	0		75.3
-102.064	26.983	05044	COAH	Cuatro Ciénegas, Coah.	2018-09-01	4.7	21.3	0.4	26.9	13.3	0	0	31.8	6.3	1.3	0	0	2.3	0.4	0	3.2	0	0	15.7	0	3.5	9.1	0	0	0	0	0	0.3	0	0			140.5
-102.064	26.983	05044	COAH	Cuatro Ciénegas, Coah.	2018-10-01	0	0	0	0	0	3.4	0	0	0	0	0	0	0	0	0	0	0	0	0	0	0.3	19.9	14.2	0.5	0	0	0	0	0	0	0		38.3
-102.064	26.983	05044	COAH	Cuatro Ciénegas, Coah.	2018-11-01	0	0	0	0	0	0	0	0	0	0	0	14	0	0	0	0	0	0	0	0	0	0	0	0	0	0	0	0	0	0			14
-102.064	26.983	05044	COAH	Cuatro Ciénegas, Coah.	2018-12-01	0	0	0	0	0	0	15.2	0	0	0	0	0	0	0	0	0	0	0	0	0	0	0	0	0	0	0	0	0	0	0	0		15.2

### Sheet: Daily maximum temperature
						1	2	3	4	5	6	7	8	9	10	11	12	13	14	15	16	17	18	19	20	21	22	23	24	25	26	27	28	29	30	31
State	Station	key	Date	long.	lat.	max	max	max	max	max	max	max	max	max	max	max	max	max	max	max	max	max	max	max	max	max	max	max	max	max	max	max	max	max	max	max
COAH	Cuatro Ciénegas, Coah.	05044	2016-01-01	-102.064	26.983			12		13	27	27	26	24	16	18	21	22	27	27	26	21	24	31	29	27	24	24	32	30	28		22	25	31	33
COAH	Cuatro Ciénegas, Coah.	05044	2016-02-01	-102.064	26.983	34	30	22	27	18	24	28	17	21	26	31	30	28	35	33	35	30	32	34	33	27	29	33	21	24	20	24	31	32
COAH	Cuatro Ciénegas, Coah.	05044	2016-03-01	-102.064	26.983	33	34	37	30	30	32	32	28	20			27	30	31	33	31	30	31	24		22	30	35	23	26	28	27	25	32	30	34
COAH	Cuatro Ciénegas, Coah.	05044	2016-04-01	-102.064	26.983	28	19	26	25	26	28	30	29	25	34	34	29	28	29	32	35	34	29	37	29	34	30	30	31	35	36	33	35	34	33
COAH	Cuatro Ciénegas, Coah.	05044	2016-05-01	-102.064	26.983	34		25	30	31		34	34	35	37	34	34	36	34	27	34	35	27	28	30	32	38	38	38	36	34	38	35	32	31	31
COAH	Cuatro Ciénegas, Coah.	05044	2016-06-01	-102.064	26.983	33	32	35	30	32	33	34	34	35	35	35	37	38	39	38	39	37	38	35	32	33	37	35	35	36	34	35	32	35	34
COAH	Cuatro Ciénegas, Coah.	05044	2016-07-01	-102.064	26.983	37	38	38	40	40	41	40	38	38	36	39	38	39	40	38	37	37	37	35	35	35	35	37	38	38	35	32	31	30	33	35
COAH	Cuatro Ciénegas, Coah.	05044	2016-08-01	-102.064	26.983	37	37	37	37	37	37	36	38	38	37	39	38	32	31	28	30	31	33	33	35	28	31	35	35	35	35	33	32		29	28
COAH	Cuatro Ciénegas, Coah.	05044	2016-09-01	-102.064	26.983	30		32	33	32	34	36	36	37	34	33	35	32	30	33	34	35	37	37	35	35	33	35	35	32	24	22	29
COAH	Cuatro Ciénegas, Coah.	05044	2016-10-01	-102.064	26.983	24	29	32	35	35	34	32	25	27	30	32	35	33	32	34	36	37		35	32	24	25	30	30	28	30	30	29	31	32
COAH	Cuatro Ciénegas, Coah.	05044	2016-11-01	-102.064	26.983		32	31	25	27	28	31	24	20	22	20	17	21	29	31	30	33	28	18	25	31	31	24	27	24	23	30	31	32	23
COAH	Cuatro Ciénegas, Coah.	05044	2016-12-01	-102.064	26.983	25	21	17	11	19	30	29	10	8	19	31	30	32	31	25	31	33	9	10	21	32	21	28	29	33	26	25	31	22	18	30
COAH	Cuatro Ciénegas, Coah.	05044	2017-01-01	-102.064	26.983	31	31	33	26	34	9	8	19	28	32	35	35	23	24	30			23	28	28	31	27	31	34	17	20	16	13	16	25	27
COAH	Cuatro Ciénegas, Coah.	05044	2017-02-01	-102.064	26.983	33	26	18	25	32	34	36	35	28	32	37	32	27	27	18	19	26	33	28	26	31	29	35	33	23	32	34	34
COAH	Cuatro Ciénegas, Coah.	05044	2017-03-01	-102.064	26.983	29	20	19	18	30	33	28	28	29	28	31	21	28	27	28	32	34	33	30	32	31	34	27	33	31	33	34	31	31	30	36
COAH	Cuatro Ciénegas, Coah.	05044	2017-04-01	-102.064	26.983	34	30	31	34	19	20	29	34	37	33	30	27	27	28	30	34	29	32	33	34	36	30	24	33	36	37	35	38	38	30
COAH	Cuatro Ciénegas, Coah.	05044	2017-05-01	-102.064	26.983	34	33	38	27	30	32	31		34	38	35	31	34	38	38	39	35	39	39	31	30	27	32	31	41	41	43	38	29	31	29
COAH	Cuatro Ciénegas, Coah.	05044	2017-06-01	-102.064	26.983	30	29	29	30	36	34	33	34	35	35	37	36	35	35	36	40	42	42	35	35	37	40	40	35	33	34	33	35	39	37
COAH	Cuatro Ciénegas, Coah.	05044	2017-07-01	-102.064	26.983	34.8	35	38	38	35	35	35	31	34	34	34	31	30	31	34	35	34	34	33	35	37	35	37	37	35	35	35	38	38	38	38
COAH	Cuatro Ciénegas, Coah.	05044	2017-08-01	-102.064	26.983	35	37	33	35	35	32	38	27	32	34	34	36	38	38	39	35	35	35	35	35	34	35	35	34	32	31	32	32	33	34	35
COAH	Cuatro Ciénegas, Coah.	05044	2017-09-01	-102.064	26.983	34	35	34	33	34	32	33	30	29	30	31	34	37	40	39	35	34	35	37	36	35	37	32	33	32	30	31	28	22	24
COAH	Cuatro Ciénegas, Coah.	05044	2017-10-01	-102.064	26.983	28	31	31	28	31	31	32	36	38		23	30	30	33	30	23	28	30	29	29	30	30	32	22	27	24	21	19	26	33	27
COAH	Cuatro Ciénegas, Coah.	05044	2017-11-01	-102.064	26.983	34	37	35	35	38	38	34	21	18	21	28	25	28	30	35	31	35	35	18	24	31	23	28	30	34	27	28	31	24	28
COAH	Cuatro Ciénegas, Coah.	05044	2017-12-01	-102.064	26.983	27	27	27	33	25	13		12	13	18	13	17	13	14	7	11	20	25	30	29	31	24	21	26	21	27	11	17	17	29	17
COAH	Cuatro Ciénegas, Coah.	05044	2018-01-01	-102.064	26.983	2	6	15	17	22	24	19	24	27	31	26	22	16	21	24	4	7	4	25	31	27	24	16	17	19	17	21	23	19	22	28
COAH	Cuatro Ciénegas, Coah.	05044	2018-02-01	-102.064	26.983	34	14	30	29	27	32	19	20	24	28	28	11	28	31	36	23	30	30	33	31	32	25	33	27	31	24	32	35
COAH	Cuatro Ciénegas, Coah.	05044	2018-03-01	-102.064	26.983	26	24	28	34	34	23	22	23	26	34	32	20	20	21	27	30	32	33	33	25	27	30	34	34	36	37	34	28	29	27	33
COAH	Cuatro Ciénegas, Coah.	05044	2018-04-01	-102.064	26.983	36	35	31	21	30	36	28	34	33	20	28	38	34	27	28	31	37	34		23	32	27	30	31	29	28	25	28	28	30
COAH	Cuatro Ciénegas, Coah.	05044	2018-05-01	-102.064	26.983	35	28	37	30	27	31	33	34	34	32	35	35	33	38	35	35	38	38	35	32	31	31	32	34	36	39	39	40	38	40	37
COAH	Cuatro Ciénegas, Coah.	05044	2018-06-01	-102.064	26.983	40	41	38	38	41	39	37	35	34	37	38	35	35	33	36	35	33	34	34	34	32	32	40	39	39	34	37	37	35	37
COAH	Cuatro Ciénegas, Coah.	05044	2018-07-01	-102.064	26.983	36	35	35	35		31	28	30	31	32	33	30	35	35	36	29	35	37	38	37	37	38	40	39	35	35	34	35	37	37	31
COAH	Cuatro Ciénegas, Coah.	05044	2018-08-01	-102.064	26.983	35	35	35	35	32	33	36	36	35	37	33	33	35	33	35	35	37	37	38	35	35	35	38	38	36	36	37	37	36	34	35
COAH	Cuatro Ciénegas, Coah.	05044	2018-09-01	-102.064	26.983	36	35	32	31	31	30	29	31	25	26	28	30	30	31	32	32	29	31	25	29	30	27	29	32	34	31	27	25	30	29
COAH	Cuatro Ciénegas, Coah.	05044	2018-10-01	-102.064	26.983	30	30	32	32	33	33	25	32	32	34							17	18	23	24			14	22	27	25	28	30	30	32	26
COAH	Cuatro Ciénegas, Coah.	05044	2018-11-01	-102.064	26.983	28	26	31	24	32	35	34	30	17	14	24	16	14	16	18	21	25	20	21	15	16	21	27	27	25	17	18	24	30	31
COAH	Cuatro Ciénegas, Coah.	05044	2018-12-01	-102.064	26.983	31	30	24	20	17	25	17	20	21	20	17	14	21	20	18	14			26	20	26	31	24	20	24	30	28	23	9	16	25

### Sheet: Daily minimum temperature
						Daily Temperatures °C
						1	2	3	4	5	6	7	8	9	10	11	12	13	14	15	16	17	18	19	20	21	22	23	24	25	26	27	28	29	30	31
State	Station	Key	Date	long.	lat.	min	min	min	min	min	min	min	min	min	min	min	min	min	min	min	min	min	min	min	min	min	min	min	min	min	min	min	min	min	min	min
COAH	Cuatro Ciénegas, Coah.	05044	2016-01-01	-102.064	26.983	6	3	3	8	8	8	7	7	6	1	1	2	4	5	6	5	4	1	3	4	4	3	2	2	3	9	5	1	0	4	6
COAH	Cuatro Ciénegas, Coah.	05044	2016-02-01	-102.064	26.983	9	8	8	4	4	4	2	12	3	3	4	6	7	9	10	10	9	12	14	14	15	18	17	8	5	5	9	7	10
COAH	Cuatro Ciénegas, Coah.	05044	2016-03-01	-102.064	26.983	13	14	14	15	14	15	17	18	11	11	7	9	11	11	11	14	17	16	14	10	6	7	10	15	12	12	13	12	14	15	16
COAH	Cuatro Ciénegas, Coah.	05044	2016-04-01	-102.064	26.983	16	12	11	11	11	13	17	18	16	16	18	18	18	17	17	19	18	19	19	19	15	15	19	16	16	18	19	18	18	20
COAH	Cuatro Ciénegas, Coah.	05044	2016-05-01	-102.064	26.983	19	16	15	16	17	19		21	20	20	20	20	23	19	19	16	16	20	20	19	19	21	24	24	23	25	24	23	23	23	21
COAH	Cuatro Ciénegas, Coah.	05044	2016-06-01	-102.064	26.983	22	19	19	19	21	20	20	19	20	23	23	24	24	24	25	26	27	27	25	24	22	23	23	24	24	25	25	21	22	23
COAH	Cuatro Ciénegas, Coah.	05044	2016-07-01	-102.064	26.983	23	25	25	25	25	26	D	25	26	24	23	23	25	26	26	26	25	26	26	25	25	24	25	25	26	27	23	24	24	22	22
COAH	Cuatro Ciénegas, Coah.	05044	2016-08-01	-102.064	26.983	23	23	26	26	26	26	26	26	27	27	24	25	26	29	22	21	22	23	23	23	23	22	22	22	23	23	23	24	23		22
COAH	Cuatro Ciénegas, Coah.	05044	2016-09-01	-102.064	26.983	22	22		22	23	23	25	24	22	22	24	22	21	21	23	23	23	24	24	24	22	23	22	22	21	20	16	16
COAH	Cuatro Ciénegas, Coah.	05044	2016-10-01	-102.064	26.983		16	18	18	21	20	22	18	17	18	18	17	18	18	19	18	18	18	20	20	16	12	12	16	18	18	17	17	14	14	14
COAH	Cuatro Ciénegas, Coah.	05044	2016-11-01	-102.064	26.983			18	19	20	19	16	15	15	14	14	14	15	11	10	10	10	12	10			10	15	10	10	14	12	12	17	15
COAH	Cuatro Ciénegas, Coah.	05044	2016-12-01	-102.064	26.983	7	7	12	10	7	7	8	8	2	2	3	6	9	10	10	10	10	7			2	8	10	10	14	12	11	14	13	10	10
COAH	Cuatro Ciénegas, Coah.	05044	2017-01-01	-102.064	26.983	12	14	8	8	9	8				4	10	8	10	11	14	11			8	9	9	14	7	7	13	8	6	5	1	1	5
COAH	Cuatro Ciénegas, Coah.	05044	2017-02-01	-102.064	26.983	8	8	9	9	9	10	11	11	11	10	11	13	13	13	9	8	7	7	9	10	8	7	9	11	10	9	9	11
COAH	Cuatro Ciénegas, Coah.	05044	2017-03-01	-102.064	26.983	14	11	12	11	9	8	12	13	16	19	16	16	12	12	12	14	13	15	15	15	15	17	17	17	11	10	15	15	17	16	15
COAH	Cuatro Ciénegas, Coah.	05044	2017-04-01	-102.064	26.983	15	18	12	11	15	12	11	15	14	17	21	17	18	20	20	20	19	16	15	18	19	20	16	15	15	14	19	19	22	15
COAH	Cuatro Ciénegas, Coah.	05044	2017-05-01	-102.064	26.983	15	15	18	20	16	16	15	21		20	22	23	20	22	22	24	24	22	22	22	22	20	20	19	19	26	26	26	20	21	18
COAH	Cuatro Ciénegas, Coah.	05044	2017-06-01	-102.064	26.983	18	18	21	19	21	21	24	22	22	20	20	25	25	27	26	25	25	25	25	25	25	25	26	26	24	23	23	23	23	23
COAH	Cuatro Ciénegas, Coah.	05044	2017-07-01	-102.064	26.983	25	24	25	25	26	26	25	22	22	22	23	22	22	23	23	24	24	24	23	23	23	23	23	25	25	24	24	25	25	23	24
COAH	Cuatro Ciénegas, Coah.	05044	2017-08-01	-102.064	26.983	26	25	24	25	23	24	25	22	22	24	22	25	24	25	25	23	24	21	20	23	25	23	23	24	25	23	22	23	20	20	21
COAH	Cuatro Ciénegas, Coah.	05044	2017-09-01	-102.064	26.983	22	22	23	22	23	21	21	19	20	22	21	19	19	21	21	21	23	23	23	24	23	23	23	24	23	22	20	22	19	19
COAH	Cuatro Ciénegas, Coah.	05044	2017-10-01	-102.064	26.983	19	20	22	23	22	22	21	20	22		15	13	19	22	20	16	18	11	13	18	18	18	15	15	11	11	17	9	6	9	15
COAH	Cuatro Ciénegas, Coah.	05044	2017-11-01	-102.064	26.983	11	14	15	16	16	18	17	18	10	8	12	12	12	13	13	13	12	13	10	7	6	9	5	6	6	10	9	9	10	9
COAH	Cuatro Ciénegas, Coah.	05044	2017-12-01	-102.064	26.983	8	9	10	12	11	10		-1	-1	1	2	4	5	6	6	5	5	5	9	9	8	10	10	10	6	6	10	6	6	8	8
COAH	Cuatro Ciénegas, Coah.	05044	2018-01-01	-102.064	26.983	-1	-3	-1	-1	-1	5	5	6	6	5	7	6	5	1	1	3	-2	-2	-2	1	3	8	6	3	3	7	7	8	10	7	6
COAH	Cuatro Ciénegas, Coah.	05044	2018-02-01	-102.064	26.983	6	11	7	8	11	11	13	8	8	11	12	7	6	6	11	14	11	17	18	18	15	18	8	14	15	15	13	14
COAH	Cuatro Ciénegas, Coah.	05044	2018-03-01	-102.064	26.983	14	13	13	13	16	16	13	9	9	14	14	12	11	10	11	11	16	17	13	14	11	12	15	16	18	18	20	20	11	11	15
COAH	Cuatro Ciénegas, Coah.	05044	2018-04-01	-102.064	26.983	15	17	19	17	12	12	17	12	12	16	13	13	19	16	10	10	12	16		15	15	16	19	18	18	14	14	17	18	18
COAH	Cuatro Ciénegas, Coah.	05044	2018-05-01	-102.064	26.983	19	20	21	23	19	19	19	18	18	18	20	20	22	25	23	23	23	25	25	25	22	22	22	24	23	24	25	25	25	25	27
COAH	Cuatro Ciénegas, Coah.	05044	2018-06-01	-102.064	26.983	27	27	26	25	25	25	26	26	25	25	24	23	23	24	24	24	25	23	23	23	22	23	24	24	25	25	25	26	24	24
COAH	Cuatro Ciénegas, Coah.	05044	2018-07-01	-102.064	26.983	24	22	22	24		22	22	22	22	23	23	23	24	24	25	24	22	22	24	24	25	25	25	25	26	25	24	25	25	26	26
COAH	Cuatro Ciénegas, Coah.	05044	2018-08-01	-102.064	26.983	23	23	23	23	22	23	23	25	25	25	25	24	22	22	22	22	25	25	25	25	25	25	25	25	26	25	25	25	25	22	22
COAH	Cuatro Ciénegas, Coah.	05044	2018-09-01	-102.064	26.983	24	24	21	21	21	23	23	22	21	21	20	19	21	21	22	22	22	22	22	21	21	22	19	19	21	21	21	19	20	21
COAH	Cuatro Ciénegas, Coah.	05044	2018-10-01	-102.064	26.983	20	21	20	21	21	21	19	19	21	20	20							8	12	14		14		12	12	15	14	13	14	14	15
COAH	Cuatro Ciénegas, Coah.	05044	2018-11-01	-102.064	26.983	15	13	10	11	13	14	13	15	16	8	8	8	0	-2	-2	1	2	7	7	10	10	10	9	9	13	7	5	5	11	11
COAH	Cuatro Ciénegas, Coah.	05044	2018-12-01	-102.064	26.983	11	9	9	8	8	10	10	12	7	6	7	7	9	7	0	-1	2			6	4	3	5	5	7	6	8	4	4	3	3
